# Membrane cliffs are giant, recursive platforms that drive calcium and protein kinase signaling for cell growth

**DOI:** 10.1101/2024.01.08.574622

**Authors:** Marco Trerotola, Valeria Relli, Romina Tripaldi, Pasquale Simeone, Emanuela Guerra, Andrea Sacchetti, Martina Ceci, Ludovica Pantalone, Paolo Ciufici, Antonino Moschella, Valeria R. Caiolfa, Moreno Zamai, Saverio Alberti

## Abstract

The transmembrane glycoproteins Trop-1/EpCAM and Trop-2 independently trigger Ca^2+^ and kinase signals for cell growth and tumor progression. We discovered that Trop-1 and Trop-2 are recruited at overlapping sites at free cell edges. Z-stack analysis and three-dimensional reconstruction of these sites revealed previously unrecognized, protruding membrane regions ≥20 µm-long, up to 1.5 µm high, then named ‘cliffs’. Cliffs appeared confined to essentially immobile sites of the cell membrane, where they recursively assembled over hundreds of seconds. Cliffs were shown to recruit growth-driving kinases and downstream cytoplasmic effectors. Trop-2 stimulates cell growth through a membrane super-complex that comprises CD9 and PKCα. Our findings indicated that the growth-driving Trop-2 super-complex assembles at cliffs. Cliffs acted as sites of phosphorylation/activation of growth-driving kinases and as origins of Ca^2+^ signaling waves, indicating cliffs as novel signaling platforms for drivers of cell growth. Cliffs were induced by growth factors and disappeared upon growth factor deprivation, suggesting cliffs as pivotal platforms for signaling for cell growth.
