## Supplementary material for "Membrane cliffs are giant, recursive platforms that drive calcium and protein kinase signaling for cell growth": Table S1

### Sheet: Desc_HID
0.989423	5.75	1	2.63	1	7.62	1	1.54	1	3.64	1	4.19	0.989262	47.82
1.01058	5.76	1.02115	2.63	0.989423	8.26	1	3.5	1.02115	3.69	1	5.04	1.01074	48.7
1	7.6	0.978846	2.63	1.01058	8.28	1	3.77	0.978846	3.69	1.02115	5.04	1	50.24
1	8.19	0.989423	8.95	0.989423	8.49	1.02115	4.01	1	6.17	0.978846	5.2	0.989262	50.88
1	8.77	1.01058	8.95	1.01058	8.51	0.978846	4.03	1.02115	6.17	0.989423	5.41	1.01074	51.47
1	11.27	0.96827	8.95	0.96827	8.62	1	4.24	0.978846	6.24	1.01058	5.41	0.967786	51.61
0.989423	12.21	1.03173	9.25	1.03173	8.62	1.02115	4.24	1	7.3	1	5.94	1.03221	52.2
1.01058	12.32	1	9.4	1	8.73	0.978846	4.36	1.02115	7.3	1.02115	5.94	1	54.76
0.96827	12.45	1.02115	9.4	1.02115	8.73	0.989423	5.08	0.978846	7.42	0.978846	6.19	1.02148	55.16
1.03173	12.45	0.978846	9.62	0.978846	8.73	1.01058	5.08	1.04231	7.42	1	8.25	0.978524	55.37
1	13.85	1.04231	9.62	1	9.09	0.989423	5.45	0.957693	7.5	1	9.63	1	55.91
0.989423	14.67	0.957693	9.63	0.989423	9.36	1.01058	5.46	0.989423	7.76	1.02115	9.73	1	57.96
1.01058	14.67	1	9.84	1.01058	9.47	0.989423	6.77	1.01058	7.76	0.978846	9.86	1.02148	58.07
1	14.84	1.02115	9.84	0.989423	9.6	1.01058	6.77	0.989423	8.74	0.989423	10.23	0.978524	58.34
1.02115	15.01	0.978846	10.17	1.01058	9.6	1	8.14	1.01058	8.74	1.01058	10.23	0.989262	58.54
0.978846	15.14	1	10.19	0.989423	9.84	0.989423	8.57	0.96827	8.74	0.989423	10.43	1.01074	58.71
0.989423	15.35	1.02115	10.22	1.01058	9.84	1.01058	8.57	1.03173	8.89	1.01058	10.43	1	61.27
1.01058	15.5	0.978846	10.49	0.96827	9.85	1	8.61	0.989423	9.1	1	11.42	0.989262	66.52
0.989423	15.76	0.989423	10.76	1.03173	9.85	1.02115	8.61	1.01058	9.1	1	11.54	1.01074	67.08
1.01058	15.76	1.01058	10.78	0.989423	10.04	0.978846	8.75	0.96827	9.18	1	12.18	0.989262	69.81
0.96827	15.85	0.989423	11.29	1.01058	10.11	1	9.19	1.03173	9.21	1	14.69	1.01074	69.94
1.03173	15.85	1.01058	11.29	1	10.37	1	9.6	1	12.99	1	15.51	1	70.88
0.947116	15.85	0.96827	11.41	1.02115	10.37	0.989423	12.11	0.989423	13.41	1	15.65	1.02148	71.06
1.05288	15.93	1.03173	11.41	0.978846	10.37	1.01058	12.26	1.01058	13.52	0.989423	16.1	0.978524	71.42
1	16.19	0.989423	24.59	1	10.6	1	12.34	0.989423	20.31	1.01058	16.1	1	72.24
1.02115	16.25	1.01058	24.59	1	10.88	1	12.78	1.01058	20.31	0.96827	16.1	1.02148	72.86
0.978846	16.4	1	25.75	1	11.62	1.02115	12.83	0.989423	20.56	1.03173	16.15	0.978524	73.48
0.989423	16.94	1.02115	25.75			0.978846	12.89	1.01058	20.56	0.947116	16.26	1	76.46
1.01058	16.94	0.978846	25.75			1	13.19	0.989423	21.13	1.05288	16.37	1	76.71
1	20.8					1	16.58	1.01058	21.18	1	17.06	1.02148	77.24
1	21.7					1	17.08	0.96827	21.22	1	17.23	0.978524	78.03
0.989423	22.46					1.02115	17.08	1.03173	21.28	0.989423	26.25	0.989262	81.88
1.01058	22.46					0.978846	17.08	1	21.82	1.01058	26.25	1.01074	82.1
0.96827	22.65					1	17.21	1	24.93	1	26.83	0.989262	83.21
1.03173	22.83					1	19.94	1	25.4	1	31.05	1.01074	83.63
1	23.41					1	20.8			1	32.08	0.989262	94.71
1	25.14					1	21.97					1.01074	94.76

### Sheet: Table S1
	Table S1: Lipid versus signal transducer protein content at membrane cliffs *.
a
	(i)																(ii)																		(iii)										(iv)
b
				raw			raw -BCK			% intensity																							raw			raw -BCK			% intensity
				DiO	DiI	CD9	DiO	DiI	CD9	DiO	DiI	CD9																					DiO	DiI	CD9	DiO	DiI	CD9	DiO	DiI	CD9
		1	0231-0382	3082	1918	9292	2998	1918	8152	0.0273503	0.0241143	0.0354158																			1	0133-0702	2403	3377	7645	2353	3341	7079	0.0202231	0.0206261	0.0252454
		2	0225-0452	3085	1959	9909	3001	1959	8769	0.0273776	0.0246297	0.0380963																			2	0151-0717	5146	7877	11808	5096	7841	11242	0.0437981	0.0484075	0.0400916
		3	0180-0508	13740	9713	26994	13656	9713	25854	0.124581	0.122118	0.112321																			3	0171-0722	5085	8273	12580	5035	8237	12014	0.0432739	0.0508523	0.0428447
		4	0158-0574	13727	9342	28825	13643	9342	27685	0.124463	0.117453	0.120275																			4	0190-0729	8609	11234	17970	8559	11198	17404	0.0735613	0.0691324	0.0620667
		5	0219-0652	13045	9269	25503	12961	9269	24363	0.118241	0.116535	0.105843																			5	0209-0742	9506	13959	20482	9456	13923	19916	0.0812706	0.0859556	0.0710251
		6	0290-0730	12760	9551	27170	12676	9551	26030	0.115641	0.120081	0.113085																			6	0226-0756	8825	11634	16689	8775	11598	16123	0.0754177	0.0716019	0.0574984
		7	0352-0789	10692	8078	24567	10608	8078	23427	0.0967751	0.101562	0.101777																			7	0248-0774	8856	12879	19495	8806	12843	18929	0.0756841	0.0792881	0.0675052
		8	0422-0846	12166	8750	25473	12082	8750	24333	0.110222	0.11001	0.105713																			8	0283-0775	10168	14628	24100	10118	14592	23534	0.0869603	0.0900858	0.0839277
		9	0469-0901	14604	10669	30454	14520	10669	29314	0.132464	0.134137	0.127353																			9	0312-0776	13995	20159	29493	13945	20123	28927	0.119852	0.124232	0.10316
		10	0518-0946	13554	10289	33393	13470	10289	32253	0.122885	0.12936	0.140121																			10	0345-0784	12016	16178	28143	11966	16142	27577	0.102843	0.0996549	0.098346
			BCK	84	0	1140																									11	0383-0807	19347	24199	45406	19297	24163	44840	0.16585	0.149174	0.15991
						sum	109615	79538	230180																						12	0381-0821	4868	7584	28269	4818	7548	27703	0.0414088	0.0465986	0.0987953
																															13	0420-0846	6240	9358	20518	6190	9322	19952	0.0532006	0.0575507	0.0711535
																															14	0435-0872	1988	1144	5734	1938	1108	5168	0.0166564	0.00684039	0.0184303
																																BCK	50	36	566
																																			sum	116352	161979	280408
				CD9/ lipids tracers		lipophilic tracers
		1	0231-0382	1.37632		1
		2	0225-0452	1.46503		1
		3	0180-0508	0.910589		1
		4	0158-0574	0.994356		1																											CD9/ lipids tracers		lipophilic tracers
		5	0219-0652	0.901651		1																									1	0133-0702	1.23603		1
		6	0290-0730	0.959481		1																									2	0151-0717	0.869612		1
		7	0352-0789	1.0263		1																									3	0171-0722	0.910368		1
		8	0422-0846	0.960012		1																									4	0190-0729	0.869929		1
		9	0469-0901	0.95538		1																									5	0209-0742	0.849449		1
		10	0518-0946	1.11099		1																									6	0226-0756	0.782186		1
																															7	0248-0774	0.871191		1
																															8	0283-0775	0.948089		1
																															9	0312-0776	0.845286		1
																															10	0345-0784	0.971328		1
																															11	0383-0807	1.01522		1
																															12	0381-0821	2.24516		1
																															13	0420-0846	1.28492		1
																															14	0435-0872	1.56875		1
				raw			raw -BCK			% intensity																							raw			raw -BCK			% intensity
				DiO	DiI	CD9	DiO	DiI	CD9	DiO	DiI	CD9																					DiO	DiI	CD9	DiO	DiI	CD9	DiO	DiI	CD9
		1	0556-0912	2062	994	9076	1978	994	7936	0.0511547	0.0443275	0.0525598																			1	0145-0661	4545	6060	13359	4495	6024	12793	0.0360104	0.0398236	0.0642887
		2	0590-0868	1736	852	9234	1652	852	8094	0.0427238	0.037995	0.0536062																			2	0175-0644	7895	9377	16737	7845	9341	16171	0.062848	0.0617517	0.0812642
		3	0628-0846	1975	94	8553	1891	94	7413	0.0489048	0.00419194	0.049096																			3	0214-0617	10861	13807	14993	10811	13771	14427	0.0866093	0.0910377	0.0725
		4	0666-0836	1274	382	7929	1190	382	6789	0.0307756	0.0170353	0.0449632																			4	0248-0584	12776	13509	13761	12726	13473	13195	0.101951	0.0890677	0.0663089
		5	0715-0800	1341	406	7028	1257	406	5888	0.0325083	0.0181056	0.038996																			5	0277-0552	14844	16674	17355	14794	16638	16789	0.118518	0.109991	0.0843698
		6	0758-0759	1660	809	7901	1576	809	6761	0.0407583	0.0360774	0.0447778																			6	0301-0517	10891	13559	18420	10841	13523	17854	0.0868496	0.0893982	0.0897217
		7	0811-0756	1880	1122	12802	1796	1122	11662	0.0464479	0.0500357	0.0772369																			7	0336-0477	10507	12734	19227	10457	12698	18661	0.0837733	0.0839443	0.0937772
		8	0852-0738	6527	5202	25173	6443	5202	24033	0.166628	0.231984	0.159169																			8	0374-0435	9909	12171	16315	9859	12135	15749	0.0789826	0.0802224	0.0791435
		9	0855-0690	12022	8101	37067	11938	8101	35927	0.308739	0.361265	0.237943																			9	0405-0386	10767	13442	19090	10717	13406	18524	0.0858562	0.0886247	0.0930887
		10	0850-0662	5515	3333	23798	5431	3333	22658	0.140456	0.148635	0.150063																			10	0436-0340	7873	10123	15946	7823	10087	15380	0.0626717	0.0666834	0.0772892
		11	0856-0621	1675	444	7786	1591	444	6646	0.0411462	0.0198002	0.0440162																			11	0465-0297	11765	14451	21053	11715	14415	20487	0.0938514	0.0952951	0.102953
		12	0880-0565	2008	685	8323	1924	685	7183	0.0497582	0.0305476	0.0475727																			12	0487-0273	12792	15792	19529	12742	15756	18963	0.102079	0.10416	0.0952948
			BCK	84	0	1140																										BCK	50	36	566
						sum	38667	22424	150990																										sum	124825	151267	198993
				CD9/ lipids tracers		lipophilic tracers
																																	CD9/ lipids tracers		lipophilic tracers
		1	0556-0912	1.10093		1																									1	0145-0661	1.69551		1
		2	0590-0868	1.32822		1																									2	0175-0644	1.3044		1
		3	0628-0846	1.8493		1																									3	0214-0617	0.816226		1
		4	0666-0836	1.88088		1																									4	0248-0584	0.694267		1
		5	0715-0800	1.54092		1																									5	0277-0552	0.738438		1
		6	0758-0759	1.16555		1																									6	0301-0517	1.01813		1
		7	0811-0756	1.60104		1																									7	0336-0477	1.11827		1
		8	0852-0738	0.79862		1																									8	0374-0435	0.994234		1
		9	0855-0690	0.710274		1																									9	0405-0386	1.06704		1
		10	0850-0662	1.03817		1																									10	0436-0340	1.19499		1
		11	0856-0621	1.44442		1																									11	0465-0297	1.08861		1
		12	0880-0565	1.18479		1																									12	0487-0273	0.92412		1
				raw			raw -BCK			% intensity
				DiO	DiI	CD9	DiO	DiI	CD9	DiO	DiI	CD9																					raw			raw -BCK			% intensity
		1	0894-0488	2607	1248	8471	2523	1248	7331	0.0229746	0.017102	0.0297577																					DiO	DiI	CD9	DiO	DiI	CD9	DiO	DiI	CD9
		2	0909-0444	3903	2206	13614	3819	2206	12474	0.034776	0.0302299	0.050634																			1	0505-0223	9073	11455	21675	9023	11419	21109	0.08414	0.0773304	0.0914003
		3	0913-0403	15990	10901	42535	15906	10901	41395	0.144841	0.149382	0.168029																			2	0543-0207	7180	9240	21484	7130	9204	20918	0.0664876	0.0623303	0.0905733
		4	0904-0336	6368	4463	18435	6284	4463	17295	0.0572225	0.0611588	0.0702033																			3	0581-0204	8425	10795	22398	8375	10759	21832	0.0780973	0.0728609	0.0945309
		5	0883-0343	14305	9117	24546	14221	9117	23406	0.129497	0.124935	0.0950088																			4	0620-0198	9871	13390	24264	9821	13354	23698	0.0915813	0.0904344	0.102611
		6	0842-0308	16644	11480	32624	16560	11480	31484	0.150796	0.157316	0.127799																			5	0656-0181	7906	10195	21371	7856	10159	20805	0.0732576	0.0687976	0.090084
		7	0781-0269	16585	11303	39627	16501	11303	38487	0.150259	0.154891	0.156225																			6	0695-0186	4495	4998	11997	4445	4962	11431	0.0414499	0.0336031	0.0494953
		8	0727-0240	15057	10229	36191	14973	10229	35051	0.136345	0.140173	0.142278																			7	0734-0218	13016	17626	24464	12966	17590	23898	0.120909	0.119121	0.103476
		9	0683-0226	19114	12027	40573	19030	12027	39433	0.173288	0.164812	0.160065																			8	0795-0232	7811	10910	15041	7761	10874	14475	0.0723717	0.0736397	0.0626756
			BCK	84	0	1140																									9	0857-0238	7336	11647	13171	7286	11611	12605	0.0679423	0.0786307	0.0545787
						sum	109817	72974	246356																						10	0859-0300	12907	17876	25680	12857	17840	25114	0.119892	0.120814	0.108742
																															11	0834-0358	14068	21872	25325	14018	21836	24759	0.130719	0.147875	0.107205
																															12	0830-0400	5750	8093	10873	5700	8057	10307	0.0531528	0.0545627	0.0446285
																																BCK	50	36	566
																																			sum	107238	147665	230951
				CD9/ lipids tracers		lipophilic tracers
		1	0894-0488	1.48504		1
		2	0909-0444	1.55783		1
		3	0913-0403	1.14219		1
		4	0904-0336	1.18605		1																											CD9/ lipids tracers		lipophilic tracers
		5	0883-0343	0.74683		1																									1	0505-0223	1.1321		1
		6	0842-0308	0.829559		1																									2	0543-0207	1.40622		1
		7	0781-0269	1.02392		1																									3	0581-0204	1.25241		1
		8	0727-0240	1.02907		1																									4	0620-0198	1.12749		1
		9	0683-0226	0.94685		1																									5	0656-0181	1.2683		1
																															6	0695-0186	1.31894		1
																															7	0734-0218	0.862198		1
																															8	0795-0232	0.858503		1
																															9	0857-0238	0.74473		1
																															10	0859-0300	0.903522		1
																															11	0834-0358	0.769612		1
																															12	0830-0400	0.828637		1
				raw			raw -BCK			% intensity
				DiO	DiI	CD9	DiO	DiI	CD9	DiO	DiI	CD9
		1	0597-0175	11096	7781	20947	11012	7781	19807	0.0866132	0.088166	0.071621																					raw			raw -BCK			% intensity
		2	0562-0136	15132	10743	32030	15048	10743	30890	0.118358	0.121728	0.111696																					DiO	DiI	CD9	DiO	DiI	CD9	DiO	DiI	CD9
		3	0532-0120	17955	12564	35407	17871	12564	34267	0.140562	0.142362	0.123908																			1	0833-0424	4397	5389	11192	4347	5353	10626	0.0528568	0.046079	0.0581619
		4	0496-0109	14620	10450	29052	14536	10450	27912	0.114331	0.118408	0.100928																			2	0821-0462	6230	8935	13424	6180	8899	12858	0.075145	0.0766033	0.0703788
		5	0467-0095	14454	10608	33437	14370	10608	32297	0.113025	0.120199	0.116784																			3	0790-0489	9316	12694	18328	9266	12658	17762	0.112669	0.108961	0.0972211
		6	0438-0094	13515	9047	32761	13431	9047	31621	0.105639	0.102511	0.11434																			4	0764-0527	9517	13311	18931	9467	13275	18365	0.115113	0.114272	0.100522
		7	0392-0113	11377	7705	25501	11293	7705	24361	0.0888233	0.0873048	0.088088																			5	0732-0552	13373	18192	23751	13323	18156	23185	0.161999	0.156288	0.126904
		8	0357-0126	14564	8684	28066	14480	8684	26926	0.11389	0.0983978	0.0973629																			6	0702-0591	3365	4559	10676	3315	4523	10110	0.0403084	0.0389343	0.0553375
		9	0274-0145	9973	7486	29805	9889	7486	28665	0.0777804	0.0848234	0.103651																			7	0647-0632	2860	4360	8537	2810	4324	7971	0.0341679	0.0372213	0.0436296
		10	0247-0208	3028	1859	10413	2944	1859	9273	0.0231556	0.0210642	0.0335306																			8	0611-0649	10445	16055	19048	10395	16019	18482	0.126397	0.137893	0.101162
		11	0212-0291	2350	1327	11674	2266	1327	10534	0.0178229	0.0150361	0.0380903																			9	0574-0690	5554	8869	12546	5504	8833	11980	0.0669253	0.0760351	0.0655731
			BCK	84	0	1140																									10	0533-0760	5658	7954	14782	5608	7918	14216	0.0681898	0.0681587	0.0778119
						sum	127140	88254	276553																						11	0501-0800	8578	11525	20635	8528	11489	20069	0.103695	0.0988982	0.109849
																															12	0463-0845	3548	4759	17639	3498	4723	17073	0.0425335	0.0406559	0.0934498
																																BCK	50	36	566
																																			sum	82241	116170	182697
				CD9/ lipids tracers		lipophilic tracers
		1	0597-0175	0.81956		1
		2	0562-0136	0.930471		1
		3	0532-0120	0.875909		1																											CD9/ lipids tracers		lipophilic tracers
		4	0496-0109	0.867309		1																									1	0833-0424	1.17575		1
		5	0467-0095	1.00148		1																									2	0821-0462	0.927573		1
		6	0438-0094	1.09863		1																									3	0790-0489	0.877328		1
		7	0392-0113	1.00027		1																									4	0764-0527	0.876444		1
		8	0357-0126	0.917272		1																									5	0732-0552	0.797418		1
		9	0274-0145	1.27489		1																									6	0702-0591	1.39666		1
		10	0247-0208	1.51655		1																									7	0647-0632	1.2223		1
		11	0212-0291	2.31841		1																									8	0611-0649	0.765539		1
																															9	0574-0690	0.91736		1
																															10	0533-0760	1.14137		1
																															11	0501-0800	1.08442		1
																															12	0463-0845	2.24667		1
	Legend *: Lipid versus protein content at membrane cliffs was analyzed, using DiOC (18-carbon chain) (DiO), DiIC (12-carbon chain) (DiL) as lipid tracers, and anti-CD9, to detect an endogenous cliff protein benchmark (a, i-iii). Signals were collected for each cell perimeter segment, as listed, for each individual cell analyzed in (b).
	(a) Protein versus lipid content at membrane cliffs. Cliff shape, lipid content and signaling protein density were revealed by fluorescence analysis. Fluorescent lipophilic tracers DiO (18-carbon chain), DiI (12-carbon chain) were used as independent tracers of distinct membrane lipid classes. High resolution images of cells stained with anti-CD9-Alexa 633 and labeled with DiO and DiI were taken …
	(c) Living cells labeling with NHS-Alexa488. Unbiased labeling of the overall protein content of cell membranes of living cells was performed with NHS-Alexa488 as indicated (Supplemental Information). Green fluorescence indicates the amount of cell-membrane labeled proteins. BxPC3: pancreatic cancer cells. HT29: colon cancer cells.
	(bottom right) Correlation of the localization segments of distinct signal transducers at cliffs. Trop-2-transfected MTE4-14 cells were stained with anti-Trop-2-Alexa488 (Green platforms) and with anti-CD9-Alexa633 (Red platforms). The length of Trop-2 and CD9 at overlapping platforms at the cell membrane were quantified. Perimeter segment measurements were normalized to 1. High correlation coeff…
