## Supplementary material for "Membrane cliffs are giant, recursive platforms that drive calcium and protein kinase signaling for cell growth": Table S2

### Sheet: Desc_HID
0.989423	5.75	1	2.63	1	7.62	1	1.54	1	3.64	1	4.19	0.989262	47.82
1.01058	5.76	1.02115	2.63	0.989423	8.26	1	3.5	1.02115	3.69	1	5.04	1.01074	48.7
1	7.6	0.978846	2.63	1.01058	8.28	1	3.77	0.978846	3.69	1.02115	5.04	1	50.24
1	8.19	0.989423	8.95	0.989423	8.49	1.02115	4.01	1	6.17	0.978846	5.2	0.989262	50.88
1	8.77	1.01058	8.95	1.01058	8.51	0.978846	4.03	1.02115	6.17	0.989423	5.41	1.01074	51.47
1	11.27	0.96827	8.95	0.96827	8.62	1	4.24	0.978846	6.24	1.01058	5.41	0.967786	51.61
0.989423	12.21	1.03173	9.25	1.03173	8.62	1.02115	4.24	1	7.3	1	5.94	1.03221	52.2
1.01058	12.32	1	9.4	1	8.73	0.978846	4.36	1.02115	7.3	1.02115	5.94	1	54.76
0.96827	12.45	1.02115	9.4	1.02115	8.73	0.989423	5.08	0.978846	7.42	0.978846	6.19	1.02148	55.16
1.03173	12.45	0.978846	9.62	0.978846	8.73	1.01058	5.08	1.04231	7.42	1	8.25	0.978524	55.37
1	13.85	1.04231	9.62	1	9.09	0.989423	5.45	0.957693	7.5	1	9.63	1	55.91
0.989423	14.67	0.957693	9.63	0.989423	9.36	1.01058	5.46	0.989423	7.76	1.02115	9.73	1	57.96
1.01058	14.67	1	9.84	1.01058	9.47	0.989423	6.77	1.01058	7.76	0.978846	9.86	1.02148	58.07
1	14.84	1.02115	9.84	0.989423	9.6	1.01058	6.77	0.989423	8.74	0.989423	10.23	0.978524	58.34
1.02115	15.01	0.978846	10.17	1.01058	9.6	1	8.14	1.01058	8.74	1.01058	10.23	0.989262	58.54
0.978846	15.14	1	10.19	0.989423	9.84	0.989423	8.57	0.96827	8.74	0.989423	10.43	1.01074	58.71
0.989423	15.35	1.02115	10.22	1.01058	9.84	1.01058	8.57	1.03173	8.89	1.01058	10.43	1	61.27
1.01058	15.5	0.978846	10.49	0.96827	9.85	1	8.61	0.989423	9.1	1	11.42	0.989262	66.52
0.989423	15.76	0.989423	10.76	1.03173	9.85	1.02115	8.61	1.01058	9.1	1	11.54	1.01074	67.08
1.01058	15.76	1.01058	10.78	0.989423	10.04	0.978846	8.75	0.96827	9.18	1	12.18	0.989262	69.81
0.96827	15.85	0.989423	11.29	1.01058	10.11	1	9.19	1.03173	9.21	1	14.69	1.01074	69.94
1.03173	15.85	1.01058	11.29	1	10.37	1	9.6	1	12.99	1	15.51	1	70.88
0.947116	15.85	0.96827	11.41	1.02115	10.37	0.989423	12.11	0.989423	13.41	1	15.65	1.02148	71.06
1.05288	15.93	1.03173	11.41	0.978846	10.37	1.01058	12.26	1.01058	13.52	0.989423	16.1	0.978524	71.42
1	16.19	0.989423	24.59	1	10.6	1	12.34	0.989423	20.31	1.01058	16.1	1	72.24
1.02115	16.25	1.01058	24.59	1	10.88	1	12.78	1.01058	20.31	0.96827	16.1	1.02148	72.86
0.978846	16.4	1	25.75	1	11.62	1.02115	12.83	0.989423	20.56	1.03173	16.15	0.978524	73.48
0.989423	16.94	1.02115	25.75			0.978846	12.89	1.01058	20.56	0.947116	16.26	1	76.46
1.01058	16.94	0.978846	25.75			1	13.19	0.989423	21.13	1.05288	16.37	1	76.71
1	20.8					1	16.58	1.01058	21.18	1	17.06	1.02148	77.24
1	21.7					1	17.08	0.96827	21.22	1	17.23	0.978524	78.03
0.989423	22.46					1.02115	17.08	1.03173	21.28	0.989423	26.25	0.989262	81.88
1.01058	22.46					0.978846	17.08	1	21.82	1.01058	26.25	1.01074	82.1
0.96827	22.65					1	17.21	1	24.93	1	26.83	0.989262	83.21
1.03173	22.83					1	19.94	1	25.4	1	31.05	1.01074	83.63
1	23.41					1	20.8			1	32.08	0.989262	94.71
1	25.14					1	21.97					1.01074	94.76

### Sheet: Table S2
	Table S2: Space and time parameters of cliff recursive assembly *.
	Cell A																																(iv) Global cliff length													Fractional cell perimeter
	(i)
	Time (seconds)	platform 1 (µm)	platform 2 (µm)	platform 3 (µm)	platform 4 (µm)	platform 5 (µm)	platform 6 (µm)	Total length (µm)
	0	12.32	10.49	10.11	4.36	25.4	42.45	105.13
	30	13.85	9.25	11.62	4.01	24.93	42.28	105.94
	60	11.27	9.63	9.09	5.46	21.28	35	91.73
	90	22.65		8.51	5.08	20.56	30.88	87.68
	120	22.83		8.49	5.08	20.56	38.6	95.56
	150	22.46		8.62	4.24	20.31	37.51	93.14
	180	22.46		8.62	4.24	20.31	28.32	83.95
	210	21.7		10.04	3.5	21.18	28.93	85.35
	240	20.8		10.6	1.54	21.22	27.32	81.48
	270	25.14		10.88	8.75	21.82	29.3	95.89
	300	23.41		10.37	5.45	21.13	19.12	79.48
	330	12.45	10.17	10.37		21.97	19.22	74.18
	360	12.45	10.22	10.37		20.8	19.11	72.95
	390	12.21	10.78	9.36	3.69	19.94	19.63	75.61
	420	15.01	10.76	9.85	6.77	11.72	20.87	74.98
	450	15.14	11.41	9.85	6.77	11.45	24.05	78.67
	480	14.84	11.41	8.28	3.77	3.69	14.75	56.74
	510	15.35	11.29	8.26	4.03	3.64	17.87	60.44
	540	15.5	11.29	9.47	6.17	8.61	19.63	70.67
	570	8.19	8.95	8.73	6.17	8.61	21.07	61.72
	600	8.77	8.95	8.73	6.24	12.34	19.67	64.7
	630	7.6	9.62	8.73	7.3	12.26	18.86	64.37
	660	5.76	9.62	7.62	7.3	12.11	11.32	53.73
	690	5.75	10.19	9.6	8.57	9.18	11.38	54.67
	720	16.4	2.63	9.6	8.57	9.21	13.73	60.14
	750	15.93	2.63	9.84	8.14	8.74	17.56	62.84
	780	15.76	2.63	9.84	8.74	9.19	18.33	64.49
	810	15.76		9.84	8.74	12.83	20.66	67.83
	840	16.19		9.84	8.89	13.19	16.99	65.1
	870	16.25		8.95	7.5	12.78	16.99	62.47
	900	16.94		9.4	7.42	12.89	17.98	64.63
	930	16.94		9.4	7.42	17.21	30.28	81.25
	960	15.85		25.75	8.25	17.08	30.25	97.18		(ii)
	990	15.85		25.75	13.52	17.08	30.2	102.4
	1020	15.85		25.75	13.41	17.08	28	100.09
	1050	14.67		24.59	8.18	16.58	28	92.02
	1080	14.67		24.59	8.18	10.82	18.38	76.64
	Parameters	platform 1	platform 2	platform 3	platform 4	platform 5	platform 6	Total length
	No. of observations	37	37	37	37	37	37	37
	Minimum	5.75	2.63	7.62	1.54	3.64	11.32	53.73
	Maximum	25.14	11.41	25.75	13.52	25.4	42.45	105.94
	Range	19.39	8.78	18.13	11.98	21.76	31.13	52.21
	1st Quartile	12.45	9.1	8.73	4.72	11.45	18.33	64.49
	Median	15.76	10.17	9.84	6.77	16.58	20.66	75.61
	3rd Quartile	16.94	10.77	10.37	8.215	20.56	29.3	91.73
	Mean	15.5397	9.04842	11.603	6.72714	15.3973	23.9051	77.4551
	Variance (n)	22.8059	8.30438	29.9362	6.3619	32.6119	65.9764	228.676
	Variance (n-1)	23.4394	8.76574	30.7678	6.54902	33.5178	67.8091	235.028
	Standard deviation (n)	4.77555	2.88173	5.4714	2.52228	5.71068	8.12259	15.122
	Standard deviation (n-1)	4.84143	2.9607	5.54687	2.5591	5.78946	8.23463	15.3306
	Variation coefficient	0.307313	0.318479	0.471552	0.374941	0.370889	0.339784	0.195236
	Standard error of the mean	0.795926	0.679231	0.9119	0.432568	0.951781	1.35376	2.52034
	Cell B
	(i)
	Time (seconds)	platform 1 (µm)	platform 2 (µm)	platform 3 (µm)	Total length (µm)
	0	6.76	34.15	17.81	58.72
	37.866	9.79	13.01	23.02	45.82									(ii)
	75.733	37.9	11.29	24.25	73.44
	113.599	27.87	17.18	26.91	71.96
	151.466	38.63	3.65	19	61.28
	189.333	31.76	7.3	19.33	58.39
	227.201	26.45	17.08	20.33	63.86
	265.067	14.57	12.7	21.81	49.08
	302.934	6.53	11.24	22.31	40.08
	340.801	6.53	12.64	28.91	48.08
	378.668	8.8	11.1	23.88	43.78
	416.534	3.55	13.27	25.68	42.5
	454.401	9.34	14.11	30.99	54.44
	492.268	14.65	17.69	28.76	61.1
	530.135	7.69	13.57	31.13	52.39
	568.001	5.88	13.44	33.84	53.16
	605.868	4.84	13.39	17.35	35.58
	643.735	7.45	18.15	24.62	50.22
	681.602	10.21	22.04	30.27	62.52
	719.468	15.93	21.87	19.19	56.99																													(v) Platform segments length
	757.335	9.46	13.88	18.88	42.22
	795.202	20.49	15.39	18.66	54.54																																				cell A					cell B		cell C
	833.069	13.97	17.23	24.05	55.25																													Parameters					1	2	3	4	5	6	1	2	3	1	2
	870.935	8.12	18.9	22.75	49.77																													No. of observations					37	37	37	37	37	37	30	30	30	35	35
	908.802	2.93	12.97	23.47	39.37																													Minimum					5.75	2.63	7.62	1.54	3.64	11.32	2.93	3.65	16.97	37.05	25
	946.669	6.06	12.33	20.47	38.86																													Maximum					25.14	11.41	25.75	13.52	25.4	42.45	38.63	34.15	33.84	145.96	121.84
	984.536	7.67	14	16.97	38.64																													Minimum/Maximum ratio					4.37217	4.3384	3.37927	8.77922	6.97802	3.75	13.1843	9.35616	1.99411	3.93954	4.8736
	1022.4	7.61	15.44	25.4	48.45		(iii)																											Range					19.39	8.78	18.13	11.98	21.76	31.13	35.7	30.5	16.87	108.91	96.84
	1060.27		20.47	25.54	46.01																													1st Quartile					12.45	9.1	8.73	4.72	11.45	18.33	6.53	12.7675	19.58	71.63	54.725
	1098.14	5.82	17.34	24.54	47.7																													Median					15.76	10.17	9.84	6.77	16.58	20.66	8.8	13.94	23.675	85.82	76.76
																																		3rd Quartile					16.94	10.77	10.37	8.215	20.56	29.3	14.65	17.3125	25.645	99.12	102.88
	Parameters	platform1	platform2	platform3	Total length																													Mean					15.5397	9.04842	11.603	6.72714	15.3973	23.9051	13.009	15.2273	23.6707	85.8214	77.1909
	No. of observations	30	30	30	30																													Variance (n)					22.8059	8.30438	29.9362	6.3619	32.6119	65.9764	97.723	27.1499	19.6248	449.857	742.151
	Minimum	2.93	3.65	16.97	35.58																													Variance (n-1)					23.4394	8.76574	30.7678	6.54902	33.5178	67.8091	101.213	28.0861	20.3016	463.088	763.979
	Maximum	38.63	34.15	33.84	73.44																													Standard deviation (n)					4.77555	2.88173	5.4714	2.52228	5.71068	8.12259	9.88549	5.21056	4.42999	21.2098	27.2424
	Range	35.7	30.5	16.87	37.86																													Standard deviation (n-1)					4.84143	2.9607	5.54687	2.5591	5.78946	8.23463	10.0605	5.29963	4.50573	21.5195	27.6402
	1st Quartile	6.53	12.7675	19.58	44.29																													Variation coefficient					0.307313	0.318479	0.471552	0.374941	0.370889	0.339784	0.759899	0.342184	0.187151	0.247139	0.352923
	Median	8.8	13.94	23.675	49.995																													Standard error of the mean					0.795926	0.679231	0.9119	0.432568	0.951781	1.35376	1.86818	0.967576	0.822629	3.63745	4.67204
	3rd Quartile	14.65	17.3125	25.645	58.04
	Mean	13.009	15.2273	23.6707	51.4733
	Variance (n)	97.723	27.1499	19.6248	90.6134
	Variance (n-1)	101.213	28.0861	20.3016	93.738
	Standard deviation (n)	9.88549	5.21056	4.42999	9.51911
	Standard deviation (n-1)	10.0605	5.29963	4.50573	9.68184
	Variation coefficient	0.759899	0.342184	0.187151	0.184933
	Standard error of the mean	1.86818	0.967576	0.822629	1.76765
	Cell C
	(i)
	Time (seconds)	platform 1 (µm)	platform 2 (µm)	Total length (µm)																														(vi) Platform lifetime
	0	80.54	33.52	114.06
	64.481	93.72	76.76	170.48										(ii)																				plat1	plat2	plat3	plat4	plat5	plat6		plat1	plat2	plat3		plat1	plat2
	128.915	105.64	90.93	196.57
	193.567	104.31	80.25	184.56																														90	90	150	240	420	60		76	38	38		192	192
	258.11	102.02	79.13	181.15																														240	390	940	60	30	30		38	76	304		96	192
	322.763	90.2	56.18	146.38																														240	90		30	60	240		228	114	266		96	480
	387.493	104.74	53.27	158.01																														150			30	60	180		380	114	76		384	288
	451.755	77.78	71.61	149.39																														390			30	60	450		114	380	38		192	384
	516.439	89.61	72.13	161.74																																	30	90	150		76	114	418			384
	580.935	81.17	78.55	159.72																																	60	120			190	304				288
	645.541	69.42	95.85	165.27																																	60	120
	710.083	63.28	102.71	165.99																																	90	150
	774.501	53.31	110.66	163.97																																	60
	839.279	58.08	121.73	179.81																																	300
	903.744	71.96	109.22	181.18																																	60
	968.147	64.18	103.05	167.23
	1032.92	64.01	115.01	179.02																														222	190	545	87.5	123.333	185		157.429	162.857	190		192	315.429
	1097.4	97.39	69.12	166.51
	1161.96	92.98	79.28	172.26
	1226.46	96.1	105.67	201.77
	1290.83	99.43	111.29	210.72
	1355.3	91.79	119.78	211.57
	1419.68	85.82	121.84	207.66
	1484.37	79.18	70.61	149.79
	1549.02	74.92	77.09	152.01
	1613.33	82.26	47.17	129.43
	1677.93	98.81	60.59	159.4
	1742.51	119.6	69.98	189.58			(iii)
	1807.13	116.45	74.09	190.54
	1871.83	71.3	48.68	119.98
	1936.47	75.46	42.05	117.51
	2000.84	37.05	40.65	77.7
	2065.39	58.44	25	83.44
	2130.09	106.84	35.8	142.64
	2194.45	145.96	52.43	198.39
	Parameters	platform1	platform2	Total lengh
	No. of observations	35	35	35
	Minimum	37.05	25	77.7
	Maximum	145.96	121.84	211.57
	Range	108.91	96.84	133.87
	1st Quartile	71.63	54.725	149.59
	Median	85.82	76.76	165.99
	3rd Quartile	99.12	102.88	182.87
	Mean	85.8214	77.1909	163.012
	Variance (n)	449.857	742.151	1031.39
	Variance (n-1)	463.088	763.979	1061.72
	Standard deviation (n)	21.2098	27.2424	32.1153
	Standard deviation (n-1)	21.5195	27.6402	32.5841
	Variation coefficient	0.247139	0.352923	0.197011
	Standard error of the mean	3.63745	4.67204	5.50772
	Legend *: Cliff size (Platform) was quantified over time at multiple sites in individual cells. Cell A: platforms 1 to 6. Cell B: platforms 1 to 3. Cell C: platforms 1 to 2.																																Legend *: Global cliff length, Fractional cell perimeter and platform lifetime were systematically acquired. (iv) Live-cell imaging was performed using a microscope (Zeiss Meta) equipped with a 63x/1.4 oil objective. Cliff length was estimated on images captured at 30 s to 96 s intervals of Trop-2-EGFP transfected live MTE4-14 cells. (left) Total length of all cliffs in each cell at each time poi…
	(i) Time-lapse analysis of membrane cliff size over time. Analysis of cliff space-time transitions was performed on individual MTE4-14 living cells transfected with a Trop-2-EGFP chimera. Movies were recorded using the Zeiss LSM 510 3.0 software. Pixel residence time was set at 1.60 µs to 3.10 µs; image format was 1024x1024 pixels at 8 bit pixel depth. Images were captured at 30 s to 96 s interva…
	(left) (first column) At the indicated time points (seconds) images were acquired. (bottom left) Number of observations, minimum-maximum range of cliff size measurements, median, inter-quartile distribution, variance (n, n-1) are reported. Mean, standard deviation and SEM across platforms were computed. (second column and following) measurements of individual platforms (µm) are reported. (last co…
	(center) Snap-shots of individual Trop-2-EGFP transfected cells at time zero. Red stripes: overlaid 'rulers' of cliff size, generated by the LSM Image Browser software.
	(ii) (top) Box and whisker plots of cliff size distribution, for each platform and for the sum of cliff size at any one time point. Horizontal bar: median. Dots: outliers. Red +: mean. (bottom) scatter plots of cliff length measurements. Horizontal red bar: median. Red +: mean.
	(iii) Individual platform lengths are plotted as graphs versus time.
