## Supplementary material for "Membrane cliffs are giant, recursive platforms that drive calcium and protein kinase signaling for cell growth": Table S3

### Sheet: Desc_HID
0.989423	5.75	1	2.63	1	7.62	1	1.54	1	3.64	1	4.19	0.989262	47.82
1.01058	5.76	1.02115	2.63	0.989423	8.26	1	3.5	1.02115	3.69	1	5.04	1.01074	48.7
1	7.6	0.978846	2.63	1.01058	8.28	1	3.77	0.978846	3.69	1.02115	5.04	1	50.24
1	8.19	0.989423	8.95	0.989423	8.49	1.02115	4.01	1	6.17	0.978846	5.2	0.989262	50.88
1	8.77	1.01058	8.95	1.01058	8.51	0.978846	4.03	1.02115	6.17	0.989423	5.41	1.01074	51.47
1	11.27	0.96827	8.95	0.96827	8.62	1	4.24	0.978846	6.24	1.01058	5.41	0.967786	51.61
0.989423	12.21	1.03173	9.25	1.03173	8.62	1.02115	4.24	1	7.3	1	5.94	1.03221	52.2
1.01058	12.32	1	9.4	1	8.73	0.978846	4.36	1.02115	7.3	1.02115	5.94	1	54.76
0.96827	12.45	1.02115	9.4	1.02115	8.73	0.989423	5.08	0.978846	7.42	0.978846	6.19	1.02148	55.16
1.03173	12.45	0.978846	9.62	0.978846	8.73	1.01058	5.08	1.04231	7.42	1	8.25	0.978524	55.37
1	13.85	1.04231	9.62	1	9.09	0.989423	5.45	0.957693	7.5	1	9.63	1	55.91
0.989423	14.67	0.957693	9.63	0.989423	9.36	1.01058	5.46	0.989423	7.76	1.02115	9.73	1	57.96
1.01058	14.67	1	9.84	1.01058	9.47	0.989423	6.77	1.01058	7.76	0.978846	9.86	1.02148	58.07
1	14.84	1.02115	9.84	0.989423	9.6	1.01058	6.77	0.989423	8.74	0.989423	10.23	0.978524	58.34
1.02115	15.01	0.978846	10.17	1.01058	9.6	1	8.14	1.01058	8.74	1.01058	10.23	0.989262	58.54
0.978846	15.14	1	10.19	0.989423	9.84	0.989423	8.57	0.96827	8.74	0.989423	10.43	1.01074	58.71
0.989423	15.35	1.02115	10.22	1.01058	9.84	1.01058	8.57	1.03173	8.89	1.01058	10.43	1	61.27
1.01058	15.5	0.978846	10.49	0.96827	9.85	1	8.61	0.989423	9.1	1	11.42	0.989262	66.52
0.989423	15.76	0.989423	10.76	1.03173	9.85	1.02115	8.61	1.01058	9.1	1	11.54	1.01074	67.08
1.01058	15.76	1.01058	10.78	0.989423	10.04	0.978846	8.75	0.96827	9.18	1	12.18	0.989262	69.81
0.96827	15.85	0.989423	11.29	1.01058	10.11	1	9.19	1.03173	9.21	1	14.69	1.01074	69.94
1.03173	15.85	1.01058	11.29	1	10.37	1	9.6	1	12.99	1	15.51	1	70.88
0.947116	15.85	0.96827	11.41	1.02115	10.37	0.989423	12.11	0.989423	13.41	1	15.65	1.02148	71.06
1.05288	15.93	1.03173	11.41	0.978846	10.37	1.01058	12.26	1.01058	13.52	0.989423	16.1	0.978524	71.42
1	16.19	0.989423	24.59	1	10.6	1	12.34	0.989423	20.31	1.01058	16.1	1	72.24
1.02115	16.25	1.01058	24.59	1	10.88	1	12.78	1.01058	20.31	0.96827	16.1	1.02148	72.86
0.978846	16.4	1	25.75	1	11.62	1.02115	12.83	0.989423	20.56	1.03173	16.15	0.978524	73.48
0.989423	16.94	1.02115	25.75			0.978846	12.89	1.01058	20.56	0.947116	16.26	1	76.46
1.01058	16.94	0.978846	25.75			1	13.19	0.989423	21.13	1.05288	16.37	1	76.71
1	20.8					1	16.58	1.01058	21.18	1	17.06	1.02148	77.24
1	21.7					1	17.08	0.96827	21.22	1	17.23	0.978524	78.03
0.989423	22.46					1.02115	17.08	1.03173	21.28	0.989423	26.25	0.989262	81.88
1.01058	22.46					0.978846	17.08	1	21.82	1.01058	26.25	1.01074	82.1
0.96827	22.65					1	17.21	1	24.93	1	26.83	0.989262	83.21
1.03173	22.83					1	19.94	1	25.4	1	31.05	1.01074	83.63
1	23.41					1	20.8			1	32.08	0.989262	94.71
1	25.14					1	21.97					1.01074	94.76

### Sheet: Table S3
	Table S3: Growth factors-driven recruitment and activation of signaling kinases at membrane cliffs *.
		(a) Fraction of activated versus total protein kinases at membrane cliffs																					(b) Cliff signal intensity versus occupied perimeter fraction versus growth factor stimulation.
																										control cells											starvation 0.1% FCS 24h											starvation 0.1% FCS 48h
																								P-PKCa					CD9						P-PKCa					CD9						P-PKCa
		Erb-B4	Area (in2)	Mean	mean-BCK	Mean *Area
		total cell	68105	47.89	46.1325	3.14185e+06		Total cell signal	3.14185e+06
		platform 1	3298	49.11	40.195	132563
		platform 2	3147	51.05	42.135	132599		Signal in membrane platforms	664527
		platform 3	5161	41.03	32.115	165746
		platform 4	8393	36.75	27.835	233619		Membrane signal outside platforms	67390.1
		non platform a	15206	12.43	3.515	53449.1
		non platform b	8551	10.26	1.345	11501.1		Total signal at the cell membrane	731917
		non platform c	3203	9.25	0.335	1073.01
		non platform d	535	11.47	2.555	1366.93		% Erb-B4 in platforms versus whole membrane	0.907927
		Background (BKGN)	432	9.35
			672	9.6
			779	6.85
			870	9.86				% Erb-B4 in membrane versus whole cell	0.232957
			mean BKGN	8.915
		P-Erb-B4	Pixel	mean	mean-BCK	Mean *Area
		total cell	101256	58.86	47.55	4.81472e+06		Total cell signal	4.81472e+06
		platform 1	4584	73.98	62.67	287279
		platform 2	17646	72.84	61.53	1.08576e+06		Signal in membrane platforms	2.27794e+06
		platform 3	1198	37.25	25.94	31076.1
		platform 4	3569	60.55	49.24	175738		Membrane signal outside platforms	24217.6
		platform 5	9820	60.32	49.01	481278
		platform 6	5020	54.5	43.19	216814		Total signal at the cell membrane	2.30216e+06
		non platform a	8273	11.65	0.34	2812.82
		non platform b	1971	11.78	0.47	926.37		% P-Erb-B4 in platforms versus whole membrane	0.989481
		non platform c	4531	12.83	1.52	6887.12
		non platform d	1685	11.51	0.2	337
		non platform e	2672	11.51	0.2	534.4
		non platform f	1779	18.46	7.15	12719.9		% P-Erb-B4 in membrane versus whole cell	0.47815
		Background (BKGN)	1134	13.57
			1134	8.17
			1025	13.81
			1025	9.69
			mean BKGN	11.31
		Ret	Area (in2)	Mean	mean-BCK	Mean *Area
		total cell	43932	21.36	19.6025	861177		Total cell signal	861177
		platform 1	3571	5.81	4.78	17069.4
		platform 2	5766	4.77	3.74	21564.8		Signal in membrane platforms	58655.8
		platform 3	3903	4.74	3.71	14480.1
		platform 4	2199	3.55	2.52	5541.48		Membrane signal outside platforms	27898.6
		non platform a	3407	1.34	0.31	1056.17
		non platform b	9537	3.68	2.65	25273.1		Total signal at the cell membrane	86554.4
		non platform c	1113	2.44	1.41	1569.33
		Background (BKGN)	364	2.28				% Ret in platforms versus whole membrane	0.677676
			693	3.02
			880	2.76
			406	1.03
			mean BKGN	2.2725				% Ret in membrane versus whole cell	0.100507
		P-Ret	Area (in2)	Mean	mean-BCK	Mean *Area
		total cell	75691	28.36	26.6025	2.01357e+06		Total cell signal	2.01357e+06
		platform 1	3774	29.49	27.7325	104662
		platform 2	1289	41.32	39.5625	50996.1		Signal in platforms	652041
		platform 3	5829	32.12	30.3625	176983
		platform 4	9972	32.55	30.7925	307063		Signal not in platforms	62935.2
		platform 5	660	20.45	18.6925	12337
		non platform a	9948	5.96	4.2025	41806.5		Total signal at the cell membrane	714977
		non platform b	865	2.63	0.8725	754.713
		non platform c	2121	5.57	3.8125	8086.31		% P-Ret in platforms versus whole membrane	0.911976
		non platform d	1268	8.02	6.2625	7940.85
		non platform e	4130	2.81	1.0525	4346.83
		Background (BKGN)	496	1.24
			143	1.97				% P-Ret in membrane versus whole cell	0.355079
			180	1.92
			252	1.9
			mean BKGN	1.7575
		ERK	Pixel	mean	mean-BCK	Mean *Area
		total cell	473585	15.65	14.15	6.70123e+06		Total cell signal	6.70123e+06
		platform 1	6691	27.45	25.95	173631
		platform 2	16383	21.4	19.9	326022		Signal in membrane platforms	633148
		platform 3	8130	17.92	16.42	133495
		non platform a	1000	1.74	0.24	240		Signal in membrane not platforms	9643.97
		non platform b	1454	4.48	2.98	4332.92
		non platform c	8595	2.09	0.59	5071.05		Total signal at the cell membrane	642792
		Background (BKGN)	150	1.23
			117	1.31				% ERK in platforms versus whole membrane	0.984997
			225	1.74
			224	1.72
			mean BKGN	1.5
								% ERK in membrane versus whole cell	0.0959215
		P-ERK	Pixel	mean	mean-BCK	Mean *Area
		total cell	440307	16.22	14.95	6.58259e+06		Total cell signal	6.58259e+06
		platform 1	1756	47.6	46.33	81355.5
		platform 2	2616	37.75	36.48	95431.7		Signal in membrane platforms	1.41441e+06
		platform 3	8857	54.24	52.97	469155
		platform 4	1192	44.6	43.33	51649.4		Signal in membrane not platforms	123313
		platform 5	8439	70.68	69.41	585751
		platform 6	3346	40.44	39.17	131063		Total signal at the cell membrane	1.53772e+06
		non platform a	4689	4.03	2.76	12941.6
		non platform b	1924	3.24	1.97	3790.28		% P-ERK in platforms versus whole membrane	0.919808
		non platform c	2971	13.2	11.93	35444
		non platform d	3935	12.01	10.74	42261.9
		non platform e	1500	1.79	0.52	780
		non platform f	5722	6.18	4.91	28095		% P-ERK in membrane versus whole cell	0.233604
		Background (BKGN)	646	0.77
			532	0.93
			560	1.95
			703	1.43
			mean BKGN	1.27
		PKCα	Pixel	mean	mean-BCK	Mean *Area
		total cell	121513	22.33	22.33	2.71339e+06		Total cell signal	2.71339e+06
		platform 1	680	44.7	44.7	30396
		platform 2	884	20.34	20.34	17980.6		Signal in membrane platforms	140397
		platform 3	612	8.71	8.71	5330.52
		platform 4	834	29.64	29.64	24719.8		Signal in membrane not platforms	54617
		platform 5	1266	22.44	22.44	28409
		platform 6	1738	19.31	19.31	33560.8		Total signal at the cell membrane	195014
		non platform a	4006	4.47	4.47	17906.8
		non platform b	756	10.87	10.87	8217.72		% PKCα in platforms versus whole membrane	0.719932
		non platform c	992	2.67	2.67	2648.64
		non platform d	583	2.6	2.6	1515.8
		non platform e	1734	4.24	4.24	7352.16
		non platform f	3179	5.34	5.34	16975.9		% PKCα in membrane versus whole cell	0.071871
		Background (BKGN)	375	2.25
			252	3.25
			210	2.27
			mean BKGN	2.59
		P-PKCα	Pixel	mean	mean-BCK	Mean *Area
		total cell	84562	28.13	28.13	2.37873e+06		Total cell signal	2.37873e+06
		platform 1	1915	16.93	16.93	32421
		platform 2	226	7.07	7.07	1597.82		Signal in membrane platforms	177324
		platform 3	601	11.78	11.78	7079.78
		platform 4	3297	39.17	39.17	129143		Signal in membrane not platforms	19230.3
		platform 5	239	25	25	5975
		platform 6	162	6.83	6.83	1106.46		Total signal at the cell membrane	196554
		non platform a	1730	1.65	1.65	2854.5
		non platform b	823	1.96	1.96	1613.08		% P-PKCα in platforms versus whole membrane	0.902163
		non platform c	852	3.36	3.36	2862.72
		non platform d	304	8.99	8.99	2732.96
		non platform e	1564	2.69	2.69	4207.16
		non platform f	2505	1.98	1.98	4959.9		% P-PKCα in membrane versus whole cell	0.0826298
		Background (BKGN)	80	1.56
			48	1.04
			42	1.45
			mean BKGN	1.35
		Legend *: (a) Phosphorylated-activated forms of kinases versus total kinases at cliffs. MTE4-14 cells were stained for framework epitopes of Erb-B4, Ret, ERK or PKCa, or for related activation phosphosites, as described in Supplemental online methods and analyzed using confocal microscopy. Representative cells are presented. Fluorescence images were quantitatively analyzed using ImageJ/Fiji softw…
		(b) Cliffs in starved and GF-treated cells. Fluorescent confocal images of starved control cells and of GF-treated cell cultures were obtained as indicated. Levels of endogenous P-PKCa (green) and CD9 (red) were quantified within classes by perimeter fraction (5 classes: from 1, detectable, to 5, entire cell perimeter) (first yellow digit) and by signal intensity (5 classes: from 1, barely detect…
		(c) List-mode data on cliff size and cliff signal transducer expression levels. Dock size and signal intensity were acquired in starved versus GF-treated cells. Levels of endogenous P-PKCa (green) and CD9 (red) were computed and categorized as indicated in (b).
